# *Ezh2* knockout in B cells impairs plasmablast differentiation and ameliorates lupus-like disease in MRL/*lpr* mice

**DOI:** 10.1101/2022.07.21.500990

**Authors:** Xiaoqing Zheng, Mikhail G Dozmorov, Colleen E Strohlein, Sheldon Bastacky, Amr H Sawalha

**Author notes:** Please address correspondence to Amr H. Sawalha, MD. Address: 7123 Rangos Research Center, 4401 Penn Avenue, Pittsburgh, PA 15224, USA.

## Abstract

**Objectives:** Enhancer of zeste homolog 2 (EZH2) regulates B cell development and differentiation. We have previously demonstrated increased EZH2 expression in peripheral blood mononuclear cells isolated from lupus patients. The goal of this study was to evaluate the role of B cell EZH2 expression in lupus pathogenesis.

**Methods:** We generated an MRL/*lpr* mouse with floxed *Ezh2*, which was crossed with CD19-Cre mice to examine the effect of B cell EZH2 deficiency in MRL/*lpr* lupus-prone mice. Differentiation of B cells was assessed by flow cytometry. Single cell RNA sequencing and single cell B cell receptor sequencing were used to investigate compositional and functional changes of B cell subsets. *In vitro* B cell culture with an XBP1 inhibitor was performed. EZH2 and XBP1 mRNA levels in CD19^+^ B cells isolated from SLE patients and healthy controls were analyzed.

**Results:** We show that *Ezh2* deletion in B cells significantly decreased autoantibody production and improved glomerulonephritis. B cell development was altered in the bone marrow and spleen of EZH2-deficient mice. Differentiation of plasmablasts was impaired. Single cell RNA sequencing showed that XBP1, a key transcription factor in B cell development, is downregulated in the absence of EZH2. Inhibiting XBP1 *in vitro* impairs plasmablast development similar to EZH2-deficient mice. Single cell B cell receptor RNA sequencing revealed defective immunoglobulin class switch recombination in EZH2-deficient mice. In human lupus B cells, we observed a strong correlation between EZH2 and XBP1 mRNA expression levels.

**Conclusion:** EZH2 overexpression in B cells contributes to disease pathogenesis in lupus.
