## Supplementary Table 3 for "*Ezh2* knockout in B cells impairs plasmablast differentiation and ameliorates lupus-like disease in MRL/*lpr* mice"

### Sheet: Sheet1
GO$: Biological Process
	ID	Name	Source	pValue	FDR B&H*	FDR B&Y#	Bonferroni	Genes from Input	Genes in Annotation
1	GO:0071499	cellular response to laminar fluid shear stress		1.113e-06	0.002051	0.01666	0.002106	3	9
2	GO:0002252	immune effector process		3.497e-06	0.002051	0.01666	0.006616	14	1393
3	GO:0002697	regulation of immune effector process		4.22e-06	0.002051	0.01666	0.007985	9	527
4	GO:0034616	response to laminar fluid shear stress		4.782e-06	0.002051	0.01666	0.009048	3	14
5	GO:0046649	lymphocyte activation		5.421e-06	0.002051	0.01666	0.01026	11	865
6	GO:0002285	lymphocyte activation involved in immune response		1.29e-05	0.003587	0.02914	0.0244	6	215
7	GO:0002684	positive regulation of immune system process		1.434e-05	0.003587	0.02914	0.02714	12	1152
8	GO:0071498	cellular response to fluid shear stress		1.996e-05	0.003587	0.02914	0.03776	3	22
9	GO:0002577	regulation of antigen processing and presentation		1.996e-05	0.003587	0.02914	0.03776	3	22
10	GO:0001775	cell activation		2.021e-05	0.003587	0.02914	0.03824	14	1623
11	GO:0071345	cellular response to cytokine stimulus		2.086e-05	0.003587	0.02914	0.03946	12	1196
12	GO:0042113	B cell activation		2.378e-05	0.003749	0.03045	0.04499	7	359
13	GO:1903037	regulation of leukocyte cell-cell adhesion		2.644e-05	0.003818	0.03101	0.05002	7	365
14	GO:0045321	leukocyte activation		2.825e-05	0.003818	0.03101	0.05345	13	1447
15	GO:0002694	regulation of leukocyte activation		3.222e-05	0.004064	0.03301	0.06096	9	680
16	GO:0002699	positive regulation of immune effector process		3.449e-05	0.004078	0.03313	0.06525	6	256
17	GO:0030097	hemopoiesis		4.091e-05	0.004553	0.03698	0.0774	11	1074
18	GO:0034097	response to cytokine		4.398e-05	0.004622	0.03755	0.0832	12	1290
19	GO:0007159	leukocyte cell-cell adhesion		5.118e-05	0.005096	0.0414	0.09683	7	405
20	GO:0050865	regulation of cell activation		5.652e-05	0.005151	0.04184	0.1069	9	731
21	GO:0042110	T cell activation		5.898e-05	0.005151	0.04184	0.1116	8	566
22	GO:0048534	hematopoietic or lymphoid organ development		5.99e-05	0.005151	0.04184	0.1133	11	1120
23	GO:0051249	regulation of lymphocyte activation		6.273e-05	0.00516	0.04191	0.1187	8	571
24	GO:0030098	lymphocyte differentiation		7.458e-05	0.00575	0.04671	0.1411	7	430
25	GO:0071353	cellular response to interleukin-4		7.598e-05	0.00575	0.04671	0.1438	3	34
26	GO:0022900	electron transport chain		8.159e-05	0.005937	0.04823	0.1544	5	184
27	GO:0001773	myeloid dendritic cell activation		9.035e-05	0.006272	0.05094	0.171	3	36
28	GO:0034405	response to fluid shear stress		9.816e-05	0.006272	0.05094	0.1857	3	37
29	GO:0070670	response to interleukin-4		9.816e-05	0.006272	0.05094	0.1857	3	37
30	GO:0002520	immune system development		9.944e-05	0.006272	0.05094	0.1881	11	1185
31	GO:0002521	leukocyte differentiation		0.0001189	0.007195	0.05845	0.225	8	626
32	GO:0006614	SRP-dependent cotranslational protein targeting to membrane		0.0001217	0.007195	0.05845	0.2302	4	105
33	GO:0006613	cotranslational protein targeting to membrane		0.0001457	0.008352	0.06784	0.2756	4	110
34	GO:1903131	mononuclear cell differentiation		0.0001595	0.008521	0.06922	0.3018	7	486
35	GO:0002317	plasma cell differentiation		0.0001597	0.008521	0.06922	0.3022	2	8
36	GO:0002440	production of molecular mediator of immune response		0.0001621	0.008521	0.06922	0.3068	6	339
37	GO:0022407	regulation of cell-cell adhesion		0.0001699	0.008686	0.07055	0.3214	7	491
38	GO:0002702	positive regulation of production of molecular mediator of immune response		0.0001788	0.0089	0.0723	0.3382	4	116
39	GO:0002682	regulation of immune system process		0.0001951	0.009397	0.07633	0.3691	13	1747
40	GO:0050776	regulation of immune response		0.0001998	0.009397	0.07633	0.378	10	1066
41	GO:0000184	nuclear-transcribed mRNA catabolic process, nonsense-mediated decay		0.0002036	0.009397	0.07633	0.3853	4	120
42	GO:0002377	immunoglobulin production		0.0002224	0.009626	0.07819	0.4209	5	228
43	GO:0045047	protein targeting to ER		0.0002239	0.009626	0.07819	0.4235	4	123
44	GO:0022904	respiratory electron transport chain		0.0002239	0.009626	0.07819	0.4235	4	123
45	GO:0002286	T cell activation involved in immune response		0.0002455	0.01009	0.08192	0.4645	4	126
46	GO:0072599	establishment of protein localization to endoplasmic reticulum		0.000253	0.01009	0.08192	0.4787	4	127
47	GO:0002291	T cell activation via T cell receptor contact with antigen bound to MHC molecule on antigen presenting cell		0.0002559	0.01009	0.08192	0.4841	2	10
48	GO:0002579	positive regulation of antigen processing and presentation		0.0002559	0.01009	0.08192	0.4841	2	10
49	GO:0050863	regulation of T cell activation		0.0002715	0.0101	0.08201	0.5136	6	373
50	GO:0002639	positive regulation of immunoglobulin production		0.0002721	0.0101	0.08201	0.5149	3	52
$ GO:Gene Ontology. *FDR B&H: false discovery rate adjusted by Benjamini-Hochberg method; #FDR B&Y: false discovery rate adjusted by Benjamini and Yekutieli method.
